# Chromosomal-level genome assembly and single-nucleotide polymorphism sites of black-faced spoonbill *Platalea minor*

**DOI:** 10.1101/2024.04.08.588650

**Authors:** Hong Kong Biodiversity Genomics Consortium, Jerome H.L. Hui, Ting Fung Chan, Leo L. Chan, Siu Gin Cheung, Chi Chiu Cheang, James K.H. Fang, Juan Diego Gaitan-Espitia, Stanley C.K. Lau, Yik Hei Sung, Chris K.C. Wong, Kevin Y.L. Yip, Yingying Wei, Wai Lok So, Wenyan Nong, Sean T.S. Law, Paul Crow, Aiko Leong, Liz Rose-Jeffreys, Ho Yin Yip

## Abstract

*Platalea minor*, the black-faced spoonbill (Threskiornithidae) is a wading bird that is confined to coastal areas in East Asia. Due to habitat destruction, it has been classified by The International Union for Conservation of Nature (IUCN) as globally endangered species. Nevertheless, the lack of its genomic resources hinders our understanding of their biology, diversity, as well as carrying out conservation measures based on genetic information or markers. Here, we report the first chromosomal-level genome assembly of *P. minor* using a combination of PacBio SMRT and Omni-C scaffolding technologies. The assembled genome (1.24 Gb) contains 95.33% of the sequences anchored to 31 pseudomolecules. The genome assembly also has high sequence continuity with scaffold length N50 = 53 Mb. A total of 18,780 protein-coding genes were predicted, and high BUSCO score completeness (93.7% of BUSCO metazoa_odb10 genes) was also revealed. A total of 6,155,417 bi-allelic SNPs were also revealed from 13 *P. minor* individuals, accounting for ∼5% of the genome. The resource generated in this study offers the new opportunity for studying the black-faced spoonbill, as well as carrying out conservation measures of this ecologically important spoonbill species.
