## Supplementary material for "Chromosomal-level genome assembly and single-nucleotide polymorphism sites of black-faced spoonbill *Platalea minor*": Tables

### Sheet: Content Page
Supplementary File	Content
Table 1	Summary of sequencing data
Table 2	Genome statistics
Table 3	Scaffold information with length larger than 1Mb
Table 4	Summary of repetitive elements analysis
Table 5	Number of SNPs and statistics of heterozygosity and inbreeding coefficient of 13 Platalea minor individuals.
Table 6	Summary of the GenomeScope statistics (k=21)

### Sheet: Table 1
Summary of sequencing data
Samples	No. of reads	No. of bases	Coverage (x)	Accession number
PacBio HiFi	2707085	25352990722	20.4518	SAMN35152374
Omni-C	518587164	77788074600	62.7504	SAMN40731791

### Sheet: Table 2
	Platalea minor
Total length (bp)	1239504613
Number	468
Mean length (bp)	2.64851e+06
Longest scaffold length (bp)	108170464
Shortest scaffold length (bp)	1000
N_count	0.000162968
Gaps	998
N50	53081851
N50n	8
N70	31851659
N70n	15
N90	14707644
N90n	25
BUSCO (Geno, metazoa_odb10)	C:93.7%[S:93.4%,D:0.3%],F:1.6%,M:4.7%,n:954
Protein total length (amino acids)	9684019
Protein number (amino acids)	18780
Protein mean length (amino acids)	515.66
BUSCO (Prot, metazoa_odb10)	C:88.4%[S:72.5%,D:15.9%],F:1.7%,M:9.9%,n:954

### Sheet: Table 3
Scaffold ID	Scaffold length (bp)	Cumulative % of whole genome
scaffold_1	108170464	0.0872594
scaffold_2	94402276	0.163412
scaffold_3	92629600	0.238135
scaffold_4	79211724	0.302034
scaffold_5	73048200	0.360961
scaffold_6	72537701	0.419476
scaffold_7	69784815	0.47577
scaffold_8	53081851	0.51859
scaffold_9	44005081	0.554088
scaffold_10	36492200	0.583526
scaffold_11	35351409	0.612043
scaffold_12	34190505	0.639624
scaffold_13	33557343	0.666694
scaffold_14	33263400	0.693527
scaffold_15	31851659	0.719222
scaffold_16	31385420	0.74454
scaffold_17	30450346	0.769104
scaffold_18	30280111	0.79353
scaffold_19	26443200	0.814861
scaffold_20	25001000	0.835029
scaffold_21	23104878	0.853668
scaffold_22	18730967	0.868778
scaffold_23	17395620	0.88281
scaffold_24	15031567	0.894936
scaffold_25	14707644	0.9068
scaffold_26	14565521	0.91855
scaffold_27	13184709	0.929186
scaffold_28	9343000	0.936723
scaffold_29	7143856	0.942486
scaffold_30	6869713	0.948027
scaffold_31	6476723	0.953252
scaffold_32	4846626	0.957162
scaffold_33	4355004	0.960675
scaffold_34	2327616	0.962553
scaffold_35	2194594	0.964323
scaffold_36	1422971	0.965471
scaffold_37	1263285	0.96649
scaffold_38	1176292	0.967439
scaffold_39	1115873	0.968339

### Sheet: Table 4
Classification	Coverange length (bp)	Count	Proportion (%)	No. of distinct classifications
DNA	7812155	25610	0.630194	3780
LINE	63189657	102036	5.09741	5652
LTR	20129006	29922	1.62377	3928
Other (Simple Repeat, Microsatellite, RNA)	23864680	3875	1.92512	1118
Penelope	690955	1966	0.0557382	646
Rolling Circle	287526	744	0.0231943	404
SINE	1165920	4910	0.0940529	885
Unclassified	30908397	60141	2.49333	5695
SUM	148048296	229204	11.9428	22108

### Sheet: Table 5
Table 5. Number of SNPs and statistics of heterozygosity and inbreeding coefficient of 13 Platalea minor individuals.
samples	No. of reads	No. of bases	Accession	No. of sites with observed heterozygosity	H0 (%)	FIS
BFS1	39968142	5995204753	SAMN35319659	1018593	0.17	0.38777
BFS2	41230936	6184622630	SAMN35319660	675744	0.114	0.59384
BFS3	40776316	6116429712	SAMN35319661	656219	0.111	0.60557
BFS4	39063262	5859473834	SAMN35319662	1016661	0.17	0.38893
BFS5	44638096	6695693640	SAMN35319663	702743	0.119	0.57761
BFS6	41890130	6283502065	SAMN35319664	1079137	0.18	0.35137
BFS7	41319808	6197954720	SAMN35319665	1083803	0.181	0.34857
BFS8	42068480	6310254770	SAMN35319666	1058539	0.177	0.36376
BFS9	42539460	6380900668	SAMN35319667	465205	0.079	0.72038
BFS10	40359264	6053871746	SAMN35319668	1000972	0.166	0.39836
BFS11	41496386	6224440405	SAMN35319669	702225	0.118	0.57792
BFS12	39361374	5904189803	SAMN35319670	653914	0.111	0.60696
BFS14	41319546	6197915065	SAMN35319671	1112837	0.185	0.33112

### Sheet: Table 6
property	min	max
Homozygous (aa)	0.993389	0.993688
Heterozygous (ab)	0.0063119	0.00661099
Genome Haploid Length (bp)	1141324739	1144280536
Genome Repeat Length (bp)	112880770	113173108
Genome Unique Length (bp)	1028443969	1031107427
Model Fit	0.931763	0.995163
Read Error Rate	0.00410225	0.00410225
